# Transcriptomic profiling reveals host-specific evolutionary pathways promoting enhanced fitness in the plant pathogen *Ralstonia pseudosolanacearum*

**DOI:** 10.1101/2023.05.12.540487

**Authors:** Rekha Gopalan-Nair, Marie-Françoise Jardinaud, Ludovic Legrand, Céline Lopez-Roques, Olivier Bouchez, Stéphane Genin, Alice Guidot

**Affiliations:** LIPME, Université de Toulouse, INRAE, CNRS, Castanet-Tolosan, France; INRAE, GeT-PlaGe, Genotoul, Castanet-Tolosan, France

## Abstract

The impact of host diversity on the genotypic and phenotypic evolution of broad-spectrum pathogens is a remaining issue. Here, we used populations of the plant pathogen *Ralstonia pseudosolanacearum* that were experimentally evolved on five types of host plants, either belonging to different botanical families or differing in their susceptibility or resistance to the pathogen. We investigated whether changes in transcriptomic profiles dissociated from genetic changes could occur during the process of host adaptation, and whether transcriptomic reprogramming was dependent on host type. Genomic and transcriptomic variations were established for 31 evolved clones that showed a better fitness in their experimental host than the ancestral clone. Few genomic polymorphisms were detected in these clones, but significant transcriptomic variations were observed, with a high number of differentially expressed genes (DEGs). In a very clear way, a group of genes belonging to the network of regulation of the bacterial virulence such as *efpR, efpH* or *hrpB*, among others, were deregulated in several independent evolutionary lineages and appeared to play a key role in the transcriptomic rewiring observed in evolved clones. A double hierarchical clustering based on the 400 top DEGs for each clone revealed two major patterns of gene deregulation that depend on host genotype, but not on host susceptibility or resistance to the pathogen. This work therefore highlights the existence of two major evolutionary paths that result in a significant reorganization of gene expression during adaptive evolution and underscore clusters of co-regulated genes associated to bacterial adaptation on different host lines.

**Data summary:** The authors confirm all supporting data, code and protocols have been provided within the article or through supplementary data files.
