## Supplemental Table S1 for "Transcriptomic profiling reveals host-specific evolutionary pathways promoting enhanced fitness in the plant pathogen *Ralstonia pseudosolanacearum*"

### Sheet: Feuil1
Table S1 List of primers used in this study
Target gene (gene name)	Primer Name	Primer Sequence 5'-3'	Reference
RSc1097 (efpR)	RSc1097-L	GGCTCGAGCTGGCGGCAA	Guidot et al., 2014
	RSc1097-R	AGGGCGCGCATGCAGACG
RSc1976 (purF)	RSc1976-L	GATCATCCTGGTGCTGATGA	Guidot et al., 2014
	RSc1976-R	GAGTCGGAATGCGTGTTGAT
RSc2153 (spoT)	RSc2153_F	CTTTCATGTCGATGCCCA	this study
	RSc2153_R	ATCAAGCTGGTGAAGGAA
RSc2428	RSc2428_F	TGCACCAATTTCGCTTCG	this study
	RSc2428_R	TTCAGGAATTCGGTGCTG
RSc2508IS,-120	RSc2508_ins_F1	GAAACCTGCATCACCGAAAT	Guidot et al., 2014
	RSc2508_ins_R1	AATTGACCGATCAGGTGCTT
RSc2508A394(-)	RSc2508_F	CTGATCGGTCAATTGTCGTG	Guidot et al., 2014
	RSc2508_R	TGATCGGCAGAAAACGGTAT
RSc2508IS,760	RSc2508_ins_F2	GATCGCCTATATCCTGTTCTT	this study
	RSc2508_ins_R2	GACATGGAAATGCAGCGT
RSc2664 (dld)	RSc2664_F	ATCTCTCGCAGATGAACC	this study
	RSc2664_R	ACTCGAAGAACAGTGTCG
RSc2736 (phcST26M)	RSc2736-L1	ATACCGGTGTCAACGTGTTC	Guidot et al., 2014
	RSc2736-R1	AGAAGTTGACGGGGTTGTTG
RSc2736 (phcSY106C)	RSc2736_F2	ATGATCGCCGCCAACTAC	this study
	RSc2736_R2	AGATCGAAGGTGAAGCGTG
RSc2750 (tktA)	RSc2750-L	CCGCTGGGCGGTGCCGAGATC	Guidot et al., 2014
	RSc2750-R	GCAGCTCAGGCAGCACCGGGC
RSc3034 (rpoB)	RSc3034_F	TTGTGGGTCACTTCCGACAGC	this study
	RSc3034_R	GTGTGCTGGCGAAGAACATC
RSp0083	RSp0083_F	TACATCCCATGCTTCAGAG	this study
	RSp0083_R	TCCAAGAGAACGATGCGCAAC
RSp0127	RSp0127_F	ATCATGGCTTCCGATACGTCT	this study
	RSp0127_R	CCATGATAAATCGCTTAGAGC
RSp0342 (flgB)	RSp0342_F	CAGCAACATCGCAATACAAG	this study
	RSp0342_R	ATCATGTTGACCATCTCGT
RSp0955	RSp0956-57_F	TGTCTCAGTCCCAGTGTG	this study
	RSp0956-57_R	CATTCATGGCAATCAAACTG
RSp1059	RSp1059_F	GTGCTGGAAATCGTGGAAG	this study
	RSp1059_R	CAGGAAGCGCACGGTCT
RSp1394 (flhB)	RSp1394_F	CCATGAAGTTGATGATGATC	this study
	RSp1394_R	GCATGACCAAGGAAGAG
RSp1466	RSp1465-66_F	CGTCTTTGTCTCGTACG	this study
	RSp1465-66_R	ATAGAGCACCTTCGTCGAT
